# CTCF controls imprinted gene activity at the mouse *Dlk1-Dio3* and *Igf2-H19* domains by modulating allele-specific sub-TAD structure

**DOI:** 10.1101/633065

**Authors:** David Llères, Benoît Moindrot, Rakesh Pathak, Vincent Piras, Mélody Matelot, Benoît Pignard, Alice Marchand, Mallory Poncelet, Aurélien Perrin, Virgile Tellier, Robert Feil, Daan Noordermeer

**Affiliations:** Institute of Molecular Genetics of Montpellier (IGMM), University of Montpellier, CNRS, Montpellier, France; Institute for Integrative Biology of the Cell (I2BC), CEA, CNRS, University Paris-Sud and University Paris-Saclay. Gif-sur-Yvette, France

**Author notes:** Equal author contribution (David Llères, Benoît Moindrot, Rakesh Pathak).

## Abstract

Mammalian genomic imprinting is essential for development and provides a unique paradigm to explore intra-cellular differences in chromatin configuration. Here, we compared chromatin structure of the two conserved imprinted domains controlled by paternal DNA methylation imprints—the *Igf2-H19* and the *Dlk1-Dio3* domains—and assessed the involvement of the insulator protein CTCF. At both domains, CTCF binds the maternal allele of a differentially-methylated region (DMR), in addition to multiple instances of bi-allelic CTCF binding in their surrounding TAD (Topologically Associating Domain). On the paternal chromosome, bi-allelic CTCF binding alone is sufficient to structure a first level of sub-TAD organization. Maternal-specific CTCF binding at the DMRs adds a further layer of sub-TAD organization, which essentially hijacks the existing paternal sub-TAD organisation. Genome-editing experiments at the *Dlk1-Dio3* locus confirm that the maternal sub-TADs are essential during development to maintain the imprinted *Dlk1* gene in an inactive state on the maternal chromosome.
