## Supplementary material for "CTCF controls imprinted gene activity at the mouse *Dlk1-Dio3* and *Igf2-H19* domains by modulating allele-specific sub-TAD structure": Table S1

### Sheet: Dlk1-Dio3 TAD
CTCF peaks in the Dlk1-Dio3 TAD
Position			Value			JF1 polymorphism* / total
chr	start	end	highest	binding allele	ratio PR8/AK2	SNP with most coverage
chr12	108811150	108811600	99.8449	Bi-allelic	0.554734	4/4
chr12	108819500	108819800	31.62	Bi-allelic	0.575548	0/2
chr12	108828550	108828800	22.4084	Bi-allelic	0.411582	no SNP
chr12	108869600	108870050	73.28	Bi-allelic	0.914479	no SNP
chr12	108896050	108896450	54.75	Bi-allelic	0.713131	no coverage
chr12	108902850	108903400	139.469	Bi-allelic	0.736691	9/19
chr12	108903800	108904300	131.978	Bi-allelic	1.1096	6/10
chr12	108953750	108954150	79.33	Bi-allelic	1.65799	2/4
chr12	108980050	108980400	56.7946	Bi-allelic	0.975304	0/3
chr12	108996250	108996650	70.29	Bi-allelic	0.949495	no coverage
chr12	109023800	109024150	47.9202	Bi-allelic	0.683825	3/6 and 4/6
chr12	109044450	109044900	96.2796	Bi-allelic	0.907701	5/6
chr12	109314850	109315300	80.6628	Bi-allelic	0.98936	3/5
chr12	109393800	109394350	194.583	Bi-allelic	1.03739	10/20
chr12	109401150	109401650	138.805	Bi-allelic	1.14465	1/4
chr12	109436250	109436650	53.9686	Bi-allelic	2.47564	0/2
chr12	109437600	109438250	216.388	Bi-allelic	1.16052	27/39
chr12	109446150	109446400	27.34	Bi-allelic	0.631459	3/4
chr12	109500100	109500500	56.18	PR8 genome specific	5.76071	no coverage
chr12	109541900	109542350	92.09	PR8 genome specific	18.4433	7/7
chr12	109542800	109543350	260.162	PR8 genome specific	12.0322	25/27
chr12	109566700	109567000	38.3098	Bi-allelic	1.92338	0/5
chr12	109595000	109595350	74.4908	Bi-allelic	2.07677	no SNP
chr12	109612550	109613000	93.7499	Bi-allelic	1.00165	2/5
chr12	109750000	109750450	98.89	Bi-allelic	0.683186	no coverage
chr12	109830250	109830700	78.0691	PR8 genome specific	7.04374	1/2
chr12	109926700	109926950	26.54	Bi-allelic	0.958412	0/2
chr12	109948750	109949150	83.3152	Bi-allelic	1.20079	2/5
chr12	109950600	109951200	122.952	Bi-allelic	1.07056	10/20
chr12	109952650	109953350	87.145	Bi-allelic	1.37532	1/1
chr12	109958700	109959200	174.214	Bi-allelic	1.30385	0/1
chr12	109993400	109993850	84.5853	Bi-allelic	0.553533	no SNP
chr12	110009100	110009600	66.3403	Bi-allelic	0.579463	no SNP
chr12	110013800	110014100	39.4084	Bi-allelic	1.78142	no coverage
chr12	110031300	110031750	135.72	Bi-allelic	1.2916	no SNP
chr12	110063150	110063550	58.4603	Bi-allelic	0.934852	1/1
chr12	110121100	110121500	62.9086	Bi-allelic	0.865493	5/6
chr12	110154750	110155050	34.98	Bi-allelic	1.45503	no SNP
chr12	110245450	110245900	81.89	Bi-allelic	0.929075	no SNP
chr12	110278050	110278350	33.3702	Bi-allelic	1.27683	no SNP
chr12	110334700	110335050	53.17	Bi-allelic	0.408294	2/4
chr12	110367100	110367550	75.8399	Bi-allelic	1.09085	no SNP
chr12	110373400	110374000	215.789	Bi-allelic	0.968662	16/22
chr12	110376550	110376950	79.21	Bi-allelic	0.823568	2/3
chr12	110377600	110378200	153.682	Bi-allelic	0.671703	1/7 and 4/7
chr12	110398400	110398850	147.572	Bi-allelic	0.835906	9/14
chr12	110401000	110401350	55.88	Bi-allelic	0.654562	no SNP
chr12	110401450	110401850	43.3405	Bi-allelic	0.827412	no SNP
* JF1 genome: paternal origin
