## Supplementary material for "CTCF controls imprinted gene activity at the mouse *Dlk1-Dio3* and *Igf2-H19* domains by modulating allele-specific sub-TAD structure": Table S2

### Sheet: Igf2-H19
RNA-seq analysis - transcripts in the Igf2-H19 locus in mono-parental ESCs
INF = Infinite value (lowest TPM value = 0)
ND =Not detected (both TPM values = 0)
Classification	Gene						Value (TPM)			Fold
	Ensembl Gene ID	Name	chr	start	end	strand	PR8	AK2	Expressed	PR8/AK2
Not significantly detected	ENSMUSG00000066100	Krtap5-1	chr7	142296334	142297118	-1	0	0	No	ND
Not significantly detected	ENSMUSG00000045236	Krtap5-4	chr7	142303549	142304594	1	0	0	No	ND
Not significantly detected	ENSMUSG00000083812	Gm5054	chr7	142305842	142306294	-1	0	0	No	ND
Not significantly detected	ENSMUSG00000045777	Ifitm10	chr7	142325837	142373753	-1	0.11	0	No	INF
Not significantly detected	ENSMUSG00000110040	AC034099.1	chr7	142371096	142382667	-1	0.368333	0.24	No	1.53472
PR8 genome specific	ENSMUSG00000007891	Ctsd	chr7	142375911	142388038	-1	191.993	57.1383	Yes	3.36015
Not significantly detected	ENSMUSG00000077668	Gm26143	chr7	142424795	142424902	1	0	0	No	ND
Not significantly detected	ENSMUSG00000031098	Syt8	chr7	142434850	142440396	1	0.0116667	0	No	INF
Not significantly detected	ENSMUSG00000031097	Tnni2	chr7	142441808	142444410	1	0	0	No	ND
Not significantly detected	ENSMUSG00000018819	Lsp1	chr7	142460809	142494867	1	0.248333	0	No	INF
Not significantly detected	ENSMUSG00000043795	Prr33	chr7	142491074	142506771	-1	0.00166667	0	No	INF
Not significantly detected	ENSMUSG00000061723	Tnnt3	chr7	142498836	142516009	1	0.035	0.035	No	1
Not significantly detected	ENSMUSG00000037772	Mrpl23	chr7	142532686	142540747	1	2.53083	1.99167	No	1.27071
Not significantly detected	ENSMUSG00000087090	Nctc1	chr7	142544609	142558596	-1	0	0	No	ND
Not significantly detected	ENSMUSG00000000031	H19	chr7	142575529	142578143	-1	3.14833	0	No	INF
Not significantly detected	ENSMUSG00000099143	Gm27483	chr7	142576853	142576923	1	0	0	No	ND
Not significantly detected	ENSMUSG00000076275	Mir675	chr7	142577064	142577147	-1	0	0	No	ND
Not significantly detected	ENSMUSG00000098816	Gm27786	chr7	142577849	142577918	1	0	0	No	ND
Not significantly detected	ENSMUSG00000110125	Gm33148	chr7	142591744	142620804	1	0	0	No	ND
Not significantly detected	ENSMUSG00000048583	Igf2	chr7	142650766	142666816	-1	2.67333	0.42	No	6.36508
Not significantly detected	ENSMUSG00000070140	Mir483	chr7	142654924	142654996	-1	0	0	No	ND
Not significantly detected	ENSMUSG00000086266	Igf2os	chr7	142659693	142670356	1	0.27	0	No	INF
Not significantly detected	ENSMUSG00000000215	Ins2	chr7	142678656	142743381	-1	0	0	No	ND

### Sheet: Dlk1-Dio3
RNA-seq analysis - transcripts in the Dlk1-Dio3 locus in mono-parental ESCs
INF = Infinite value (lowest TPM value = 0)
ND =Not detected (both TPM values = 0)
Classification	Gene						Value (TPM)			Fold
	Ensembl Gene ID	Name	chr	start	end	strand	PR8	AK2	Expressed	PR8/AK2
Not significantly detected	ENSMUSG00000021265	Slc25a29	chr12	108825873	108835883	-1	0.155	0.383333	No	0.404348
Not significantly detected	ENSMUSG00000048856	Slc25a47	chr12	108836046	108856815	1	0.68	1.14333	No	0.594752
Not significantly detected	ENSMUSG00000065429	Mir345	chr12	108836973	108837068	1	0	0	No	ND
Bi-allelic	ENSMUSG00000021266	Wars	chr12	108860030	108894174	-1	30.0883	26.71	Yes	1.12648
Not significantly detected	ENSMUSG00000088217	Gm22079	chr12	108862564	108862669	-1	0	0	No	ND
Not significantly detected	ENSMUSG00000112981	AC122811.1	chr12	108878769	108879416	1	0	0.02	No	0
Not significantly detected	ENSMUSG00000040877	Wdr25	chr12	108893631	109028452	1	3.225	2.91167	No	1.10761
Not significantly detected	ENSMUSG00000113966	AC122811.2	chr12	108960912	108963832	1	0.0116667	0.02	No	0.583333
Not significantly detected	ENSMUSG00000113478	AC140111.1	chr12	108991141	108991651	-1	0	0	No	ND
Not significantly detected	ENSMUSG00000040867	Begain	chr12	109032187	109068217	-1	0.2	0.21	No	0.952381
Not significantly detected	ENSMUSG00000113306	AC126269.1	chr12	109098227	109098553	1	0	0	No	ND
Not significantly detected	ENSMUSG00000092647	Gm22234	chr12	109319452	109319516	-1	0	0	No	ND
Not significantly detected	ENSMUSG00000093231	Gm25297	chr12	109320970	109321036	-1	0	0	No	ND
Not significantly detected	ENSMUSG00000040856	Dlk1	chr12	109452823	109463336	1	0.05	0.11	No	0.454545
Not significantly detected	ENSMUSG00000112977	AC107681.1	chr12	109493529	109516740	-1	0.18	0	No	INF
Not significantly detected	ENSMUSG00000113704	AC107681.2	chr12	109530892	109532903	1	0.03	0	No	INF
Not significantly detected	ENSMUSG00000098709	Gm27528	chr12	109532442	109532646	1	0	0	No	ND
PR8 genome specific	ENSMUSG00000021268	Meg3	chr12	109541001	109571726	1	60.1567	0	Yes	INF
Not significantly detected	ENSMUSG00000098990	Gm27596	chr12	109541168	109541250	1	0	0	No	ND
Not significantly detected	ENSMUSG00000098617	Gm27300	chr12	109544339	109544435	1	0	0	No	ND
Not significantly detected	ENSMUSG00000084535	Mir1906-1	chr12	109544541	109544620	1	0	0	No	ND
Not significantly detected	ENSMUSG00000076451	Mir770	chr12	109563692	109563785	1	0	0	No	ND
Not significantly detected	ENSMUSG00000097698	Gm26906	chr12	109568628	109571723	-1	0.0116667	0	No	INF
Not significantly detected	ENSMUSG00000076316	Mir673	chr12	109571990	109572080	1	0	0	No	ND
Not significantly detected	ENSMUSG00000077025	Mir493	chr12	109580233	109580315	1	0	0	No	ND
Not significantly detected	ENSMUSG00000065526	Mir337	chr12	109585789	109585885	1	0	0	No	ND
Not significantly detected	ENSMUSG00000105210	Mir3544	chr12	109585813	109585873	-1	0	0	No	ND
Not significantly detected	ENSMUSG00000072900	Mir540	chr12	109586080	109586146	1	0	0	No	ND
Not significantly detected	ENSMUSG00000076313	Mir665	chr12	109586314	109586407	1	0	0	No	ND
Not significantly detected	ENSMUSG00000095147	Mir3070a	chr12	109587943	109588031	1	0	0	No	ND
Not significantly detected	ENSMUSG00000094952	Mir3070b	chr12	109588592	109588680	1	0	0	No	ND
Not significantly detected	ENSMUSG00000085925	Rtl1	chr12	109589193	109600330	-1	0.00333333	0.00666667	No	0.5
Not significantly detected	ENSMUSG00000070080	Mir431	chr12	109590447	109590537	1	0	0	No	ND
Not significantly detected	ENSMUSG00000070072	Mir433	chr12	109591715	109591838	1	0.245	0	No	INF
Not significantly detected	ENSMUSG00000070076	Mir127	chr12	109592846	109592915	1	0	0	No	ND
Not significantly detected	ENSMUSG00000070133	Mir434	chr12	109594506	109594599	1	0	0	No	ND
Not significantly detected	ENSMUSG00000087855	Mir432	chr12	109594956	109595030	1	0	0	No	ND
Not significantly detected	ENSMUSG00000070129	Mir3071	chr12	109595318	109595397	-1	0	0	No	ND
Not significantly detected	ENSMUSG00000104858	Mir136	chr12	109595327	109595388	1	0	0	No	ND
Not significantly detected	ENSMUSG00000098466	Gm27350	chr12	109603882	109603979	1	0	0	No	ND
PR8 genome specific	ENSMUSG00000097451	Rian	chr12	109603940	109661716	1	354.922	0.025	Yes	14196.9
Not significantly detected	ENSMUSG00000070101	Mir341	chr12	109611500	109611595	1	0	0	No	ND
Not significantly detected	ENSMUSG00000080406	Mir1188	chr12	109611822	109611941	1	1.08833	0	No	INF
Not significantly detected	ENSMUSG00000077879	Gm23912	chr12	109618114	109618200	1	0	0	No	ND
Not significantly detected	ENSMUSG00000065433	Mir370	chr12	109618258	109618336	1	0	0	No	ND
Not significantly detected	ENSMUSG00000064452	Gm24564	chr12	109631074	109631148	1	0	0	No	ND
Not significantly detected	ENSMUSG00000089509	Gm23474	chr12	109633768	109633842	1	0	0	No	ND
Not significantly detected	ENSMUSG00000088294	AF357425	chr12	109636012	109636084	1	0	0	No	ND
PR8 genome specific	ENSMUSG00000098061	Gm26945	chr12	109640341	109642351	1	6.46667	0.00666667	Yes	970
Not significantly detected	ENSMUSG00000089517	Gm24899	chr12	109641022	109641094	1	0	0	No	ND
Not significantly detected	ENSMUSG00000087885	Gm23600	chr12	109643748	109643818	1	0	0	No	ND
Not significantly detected	ENSMUSG00000084691	Gm24895	chr12	109646129	109646202	1	0	0	No	ND
Not significantly detected	ENSMUSG00000084549	DQ267100	chr12	109649617	109649688	1	0	0	No	ND
Not significantly detected	ENSMUSG00000064496	DQ267101	chr12	109651424	109651496	1	0	0	No	ND
Not significantly detected	ENSMUSG00000065013	Gm23508	chr12	109653033	109653104	1	0	0	No	ND
Not significantly detected	ENSMUSG00000064621	Gm26922	chr12	109654627	109654698	1	0	0	No	ND
Not significantly detected	ENSMUSG00000064417	DQ267102	chr12	109656345	109656416	1	0	0	No	ND
Not significantly detected	ENSMUSG00000064679	Gm25357	chr12	109657125	109657196	1	0	0	No	ND
Not significantly detected	ENSMUSG00000099132	Gm27604	chr12	109658407	109658478	1	0	0	No	ND
Not significantly detected	ENSMUSG00000102657	Gm37899	chr12	109668869	109677585	1	3.48667	0	No	INF
Not significantly detected	ENSMUSG00000065757	Gm23347	chr12	109673913	109673994	1	0	0	No	ND
Not significantly detected	ENSMUSG00000065749	AF357428	chr12	109679945	109680013	1	0	0	No	ND
Not significantly detected	ENSMUSG00000064487	Gm23736	chr12	109680800	109680874	1	0	0	No	ND
Not significantly detected	ENSMUSG00000065022	AF357341	chr12	109681519	109681593	1	0	0	No	ND
Not significantly detected	ENSMUSG00000077881	Mir882	chr12	109682197	109682273	1	0	0	No	ND
Not significantly detected	ENSMUSG00000064545	Gm22981	chr12	109682384	109682458	1	0	0	No	ND
Not significantly detected	ENSMUSG00000064720	Gm25856	chr12	109682994	109683068	1	0	0	No	ND
Not significantly detected	ENSMUSG00000084487	Gm23787	chr12	109684962	109685034	1	0	0	No	ND
Not significantly detected	ENSMUSG00000064726	Gm25854	chr12	109686798	109686869	1	0	0	No	ND
Not significantly detected	ENSMUSG00000084604	Gm22205	chr12	109688055	109688125	1	0	0	No	ND
Not significantly detected	ENSMUSG00000088820	Gm25224	chr12	109689477	109689544	1	0	0	No	ND
Not significantly detected	ENSMUSG00000098202	B830012L14Rik	chr12	109695586	109702587	1	0.551667	0	No	INF
Not significantly detected	ENSMUSG00000065498	Mir379	chr12	109709060	109709125	1	0	0	No	ND
Not significantly detected	ENSMUSG00000065477	Mir411	chr12	109710175	109710256	1	0	0	No	ND
Not significantly detected	ENSMUSG00000106653	Mir299a	chr12	109710638	109710700	1	0	0	No	ND
Not significantly detected	ENSMUSG00000093291	Mir299b	chr12	109710645	109710693	-1	0	0	No	ND
Not significantly detected	ENSMUSG00000093224	Gm25750	chr12	109711779	109711890	-1	0	0	No	ND
Not significantly detected	ENSMUSG00000104582	Mir380	chr12	109711803	109711863	1	0	0	No	ND
Not significantly detected	ENSMUSG00000080687	Mir1197	chr12	109712317	109712436	1	2.165	0	No	INF
Not significantly detected	ENSMUSG00000065617	Mir323	chr12	109712508	109712593	1	0	0	No	ND
Not significantly detected	ENSMUSG00000076459	Mir758	chr12	109712810	109712890	1	0	0	No	ND
Not significantly detected	ENSMUSG00000065577	Mir329	chr12	109713481	109713577	1	0	0	No	ND
Not significantly detected	ENSMUSG00000070141	Mir494	chr12	109715318	109715402	1	0	0	No	ND
Not significantly detected	ENSMUSG00000076145	Mir679	chr12	109715577	109715650	1	0	0	No	ND
Not significantly detected	ENSMUSG00000080411	Mir1193	chr12	109715671	109715791	1	0.693333	0	No	INF
Not significantly detected	ENSMUSG00000076272	Mir666	chr12	109717085	109717183	1	0	0	No	ND
Not significantly detected	ENSMUSG00000076241	Mir543	chr12	109717258	109717333	1	0	0	No	ND
Not significantly detected	ENSMUSG00000070105	Mir495	chr12	109718754	109718816	1	0	0	No	ND
Not significantly detected	ENSMUSG00000076396	Mir667	chr12	109720006	109720097	1	0	0	No	ND
Not significantly detected	ENSMUSG00000076006	Mir376c	chr12	109722718	109722803	1	0	0	No	ND
Not significantly detected	ENSMUSG00000077980	Mir654	chr12	109723218	109723301	1	0	0	No	ND
Not significantly detected	ENSMUSG00000105853	Mir376b	chr12	109723458	109723539	1	0	0	No	ND
Not significantly detected	ENSMUSG00000093218	Gm25252	chr12	109723756	109723875	-1	0	0	No	ND
Not significantly detected	ENSMUSG00000105178	Mir376a	chr12	109723781	109723848	1	0	0	No	ND
Not significantly detected	ENSMUSG00000098807	Mir300	chr12	109724313	109724391	1	0	0	No	ND
Not significantly detected	ENSMUSG00000098838	Mir381	chr12	109726822	109726896	1	0	0	No	ND
Not significantly detected	ENSMUSG00000076219	Mir487b	chr12	109727333	109727414	1	0	0	No	ND
Not significantly detected	ENSMUSG00000106017	Gm44322	chr12	109728108	109728222	-1	0	0	No	ND
Not significantly detected	ENSMUSG00000076063	Mir539	chr12	109728129	109728202	1	0	0	No	ND
Not significantly detected	ENSMUSG00000099224	Gm27379	chr12	109728821	109728943	1	0.611667	0	No	INF
Not significantly detected	ENSMUSG00000077001	Mir544	chr12	109729325	109729402	1	0	0	No	ND
PR8 genome specific	ENSMUSG00000097391	Mirg	chr12	109729764	109749460	1	67.7367	0.015	Yes	4515.78
Not significantly detected	ENSMUSG00000065428	Mir382	chr12	109733771	109733846	1	0	0	No	ND
Not significantly detected	ENSMUSG00000065426	Mir134	chr12	109734139	109734209	1	0	0	No	ND
Not significantly detected	ENSMUSG00000099236	Mir668	chr12	109734732	109734797	1	0	0	No	ND
Not significantly detected	ENSMUSG00000070128	Mir485	chr12	109734902	109734974	1	0	0	No	ND
Not significantly detected	ENSMUSG00000077925	Mir453	chr12	109735619	109735700	1	0	0	No	ND
Not significantly detected	ENSMUSG00000065448	Mir154	chr12	109738433	109738498	1	0	0	No	ND
Not significantly detected	ENSMUSG00000070136	Mir496a	chr12	109739119	109739197	1	0	0	No	ND
Not significantly detected	ENSMUSG00000065438	Mir377	chr12	109740510	109740577	1	0	0	No	ND
Not significantly detected	ENSMUSG00000076052	Mir541	chr12	109742409	109742498	1	0	0	No	ND
Not significantly detected	ENSMUSG00000105849	Mir409	chr12	109743158	109743236	1	0	0	No	ND
Not significantly detected	ENSMUSG00000093089	Gm24321	chr12	109743158	109743237	-1	0	0	No	ND
Not significantly detected	ENSMUSG00000065570	Mir412	chr12	109743289	109743368	1	0	0	No	ND
Not significantly detected	ENSMUSG00000065561	Mir369	chr12	109743418	109743496	1	0	0	No	ND
Not significantly detected	ENSMUSG00000065497	Mir410	chr12	109743715	109743795	1	0	0	No	ND
Not significantly detected	ENSMUSG00000093351	Mir3072	chr12	109747878	109747960	1	0	0	No	ND
Not significantly detected	ENSMUSG00000113711	AC121872.3	chr12	109827003	109828124	1	0	0	No	ND
Not significantly detected	ENSMUSG00000113625	AC121872.2	chr12	109894452	109895093	-1	0.345	0.118333	No	2.91549
Not significantly detected	ENSMUSG00000112940	AC121872.1	chr12	109911785	109913518	1	0.231667	0.0116667	No	19.8571
Not significantly detected	ENSMUSG00000113063	AC141642.1	chr12	109990882	110023873	-1	0	0	No	ND
Not significantly detected	ENSMUSG00000113868	AC091458.6	chr12	110046686	110086423	-1	0	0	No	ND
Not significantly detected	ENSMUSG00000113217	AC141642.2	chr12	110062270	110062498	1	0	0	No	ND
Not significantly detected	ENSMUSG00000113042	AC091458.1	chr12	110083820	110085180	1	0	0	No	ND
Not significantly detected	ENSMUSG00000113331	AC091458.3	chr12	110151654	110158077	-1	0	0	No	ND
Not significantly detected	ENSMUSG00000113733	AC091458.5	chr12	110177956	110188061	-1	0	0	No	ND
Not significantly detected	ENSMUSG00000113193	AC091458.2	chr12	110225515	110236362	-1	0	0	No	ND
Not significantly detected	ENSMUSG00000113605	AC091458.4	chr12	110236492	110238634	1	0	0	No	ND
Not significantly detected	ENSMUSG00000113581	AL591207.3	chr12	110275385	110278172	-1	0.17	0.0783333	No	2.17021
Not significantly detected	ENSMUSG00000080356	Mir1247	chr12	110278048	110278129	-1	0	0	No	ND
Not significantly detected	ENSMUSG00000075707	Dio3	chr12	110279068	110281097	1	0.38	0.22	No	1.72727
Not significantly detected	ENSMUSG00000113198	AL591207.1	chr12	110315990	110316364	1	0.13	0.276667	No	0.46988
Not significantly detected	ENSMUSG00000113512	AL591207.2	chr12	110319592	110320173	-1	0.015	0.0466667	No	0.321429
Not significantly detected	ENSMUSG00000114183	AL591207.4	chr12	110325385	110325721	1	0	0	No	ND
